# ESCRT proteins organise stress-induced organelle contact between endoplasmic reticulum and Golgi

**DOI:** 10.64898/2026.05.29.728859

**Authors:** Oliver Pajonk, Lis Albert, Jasmin A. Schäfer, Leanne de Jager, Carlos Martín de Hijas, Dimitrios Papagiannidis, Klára Odehnalová, Natalie Friemel, Bianca M. Esch, Florian Fröhlich, Marcin Luzarowski, Georg H. H. Borner, Friedrich Förster, Sebastian Schuck

**Affiliations:** Heidelberg University Biochemistry Center, Heidelberg, Germany; Present address: Institute of Molecular Systems Medicine, Goethe University Frankfurt, Frankfurt am Main, Germany; Structural Biochemistry, Department of Chemistry, Bijvoet Centre for Biomolecular Research, Utrecht University, Utrecht, Netherlands; Present address: Heidelberg University Biochemistry Center, Heidelberg, Germany; Asklepios BioPharmaceutical, Heidelberg, Germany; Present address: European Molecular Biology Laboratory, Heidelberg, Germany; Department of Biology/Chemistry, Bioanalytical Chemistry Section, Osnabrück University, Osnabrück, Germany; Center for Cellular Nanoanalytic Osnabrück, Osnabrück University, Osnabrück, Germany; Core Facility for Mass Spectrometry and Proteomics, Center for Molecular Biology at Heidelberg University, Heidelberg, Germany; Department of Proteomics and Signal Transduction, Systems Biology of Membrane Trafficking Research Group, Max Planck Institute of Biochemistry, Martinsried, Germany

## Abstract

ESCRT proteins remodel membranes at many cell organelles, including the endoplasmic reticulum (ER). Here, we investigate whether ESCRTs in budding yeast participate in stress-induced ER reorganisation. We find that ER stress triggers the formation of tubular ER subdomains that recruit various ESCRT proteins. Recruitment of the major ESCRT-III protein Snf7 is mediated by the ESCRT-associated protein Bro1, a homologue of human ALIX, in a manner that is mechanistically distinct from Bro1 function at endosomes. ESCRT-containing ER subdomains are derived from ceramide-rich ER exit sites and form contacts with the Golgi. Furthermore, Bro1 helps to concentrate the tethering and lipid transfer protein Tcb3, a homologue of human extended synaptotagmins, at these organelle contacts and contributes to cellular fitness when lipid metabolism is perturbed. These results indicate that specialised ER exit sites can be repurposed for contacting the Golgi directly and uncover ESCRTs as organisers of stress-inducible ER-Golgi contacts that help maintain cell homeostasis.
