## Supplementary material for "ESCRT proteins organise stress-induced organelle contact between endoplasmic reticulum and Golgi": Table S2

### Sheet: (A) ER deletion collection
ORF	Gene
YAL007C	ERP2
YAL009W	SPO7
YAL010C	MDM10
YAL023C	PMT2
YAL026C	DRS2
YAL028W	FRT2
YAL042W	ERV46
YAL053W	FLC2
YAL054C	ACS1
YAL058W	CNE1
YAR002C-A	ERP1
YAR002W	NUP60
YAR027W	UIP3
YAR031W	PRM9
YBL002W	HTB2
YBL011W	SCT1
YBL039C	URA7
YBL082C	ALG3
YBL087C	RPL23A
YBL104C	SEA4
YBR005W	RCR1
YBR013C	YBR013C
YBR015C	MNN2
YBR023C	CHS3
YBR036C	CSG2
YBR041W	FAT1
YBR042C	CST26
YBR054W	YRO2
YBR058C-A	TSC3
YBR067C	TIP1
YBR068C	BAP2
YBR069C	TAT1
YBR092C	PHO3
YBR093C	PHO5
YBR106W	SND3
YBR130C	SHE3
YBR132C	AGP2
YBR159W	IFA38
YBR162C	TOS1
YBR162W-A	YSY6
YBR170C	NPL4
YBR171W	SEC66
YBR183W	YPC1
YBR184W	YBR184W
YBR201W	DER1
YBR204C	LDH1
YBR207W	FTH1
YBR210W	ERV15
YBR223C	TDP1
YBR229C	ROT2
YBR264C	YPT10
YBR273C	UBX7
YBR283C	SSH1
YBR286W	APE3
YBR287W	YBR287W
YBR290W	BSD2
YBR293W	VBA2
YBR294W	SUL1
YBR296C	PHO89
YBR298C	MAL31
YCL001W	RER1
YCL025C	AGP1
YCL027W	FUS1
YCL045C	EMC1
YCL049C	KTA1
YCL069W	VBA3
YCR011C	ADP1
YCR017C	CWH43
YCR021C	HSP30
YCR034W	ELO2
YCR037C	PHO87
YCR044C	PER1
YCR045C	RRT12
YCR048W	ARE1
YCR067C	SED4
YCR068W	ATG15
YCR069W	CPR4
YCR094W	CDC50
YCR101C	YCR101C
YDL018C	ERP3
YDL024C	DIA3
YDL027C	MRX9
YDL036C	PUS9
YDL046W	NPC2
YDL049C	KNH1
YDL052C	SLC1
YDL065C	PEX19
YDL070W	BDF2
YDL072C	YET3
YDL091C	UBX3
YDL093W	PMT5
YDL095W	PMT1
YDL100C	GET3
YDL121C	EXP1
YDL122W	UBP1
YDL128W	VCX1
YDL130W	RPP1B
YDL142C	CRD1
YDL144C	YDL144C
YDL149W	ATG9
YDL171C	GLT1
YDL203C	ACK1
YDL204W	RTN2
YDL231C	BRE4
YDL232W	OST4
YDL237W	AIM6
YDL241W	YDL241W
YDR014W	RAD61
YDR018C	MLG1
YDR033W	MRH1
YDR046C	BAP3
YDR049W	VMS1
YDR055W	PST1
YDR056C	EMC10
YDR057W	YOS9
YDR077W	SED1
YDR090C	ILT1
YDR093W	DNF2
YDR126W	SWF1
YDR169C	STB3
YDR200C	VPS64
YDR205W	MSC2
YDR221W	GTB1
YDR233C	RTN1
YDR245W	MNN10
YDR248C	YDR248C
YDR261C	EXG2
YDR262W	YDR262W
YDR284C	DPP1
YDR294C	DPL1
YDR297W	SUR2
YDR304C	CPR5
YDR307W	PMT7
YDR320C	SWA2
YDR326C	YSP2
YDR349C	YPS7
YDR402C	DIT2
YDR410C	STE14
YDR411C	DFM1
YDR414C	ERD1
YDR415C	YDR415C
YDR420W	HKR1
YDR424C	DYN2
YDR456W	NHX1
YDR461W	MFA1
YDR476C	YDR476C
YDR479C	PEX29
YDR483W	KRE2
YDR492W	IZH1
YDR497C	ITR1
YDR504C	SPG3
YDR506C	GMC1
YDR508C	GNP1
YDR518W	EUG1
YDR519W	FPR2
YDR524C-B	YDR524C-B
YDR541C	YDR541C
YEL001C	IRC22
YEL004W	YEA4
YEL008W	YEL008W
YEL016C	NPP2
YEL017C-A	PMP2
YEL017W	GTT3
YEL027W	VMA3
YEL031W	SPF1
YEL036C	ANP1
YEL040W	UTR2
YEL042W	GDA1
YEL043W	GTA1
YEL062W	NPR2
YEL063C	CAN1
YEL068C	YEL068C
YER001W	MNN1
YER005W	YND1
YER011W	TIR1
YER019C-A	SBH2
YER019W	ISC1
YER026C	CHO1
YER031C	YPT31
YER033C	ZRG8
YER039C	HVG1
YER044C	ERG28
YER053C-A	YER053C-A
YER061C	CEM1
YER072W	VTC1
YER076C	YER076C
YER083C	GET2
YER086W	ILV1
YER087C-B	SBH1
YER118C	SHO1
YER120W	SCS2
YER140W	EMP65
YER145C	FTR1
YER166W	DNF1
YER185W	PUG1
YFL001W	DEG1
YFL004W	VTC2
YFL025C	BST1
YFL041W	FET5
YFL042C	LAM5
YFL048C	EMP47
YFL055W	AGP3
YFR018C	YFR018C
YFR020W	CSS2
YFR026C	ULI1
YFR039C	OSW7
YFR041C	ERJ5
YGL002W	ERP6
YGL010W	MPO1
YGL012W	ERG4
YGL020C	GET1
YGL027C	CWH41
YGL028C	SCW11
YGL032C	AGA2
YGL038C	OCH1
YGL041C-B	YGL041C-B
YGL051W	MST27
YGL053W	PRM8
YGL054C	ERV14
YGL077C	HNM1
YGL084C	GUP1
YGL114W	YGL114W
YGL126W	SCS3
YGL138C	YGL138C
YGL139W	FLC3
YGL140C	YGL140C
YGL160W	AIM14
YGL167C	PMR1
YGL186C	TPN1
YGL198W	YIP4
YGL200C	EMP24
YGL210W	YPT32
YGL219C	MDM34
YGL226C-A	OST5
YGL228W	SHE10
YGL230C	YGL230C
YGL231C	EMC4
YGL236C	MTO1
YGL255W	ZRT1
YGL257C	MNT2
YGL258W	VEL1
YGL259W	YPS5
YGR004W	PEX31
YGR016W	YGR016W
YGR026W	YGR026W
YGR035W-A	YGR035W-A
YGR036C	CAX4
YGR038W	ORM1
YGR089W	NNF2
YGR105W	VMA21
YGR106C	VOA1
YGR112W	SHY1
YGR121C	MEP1
YGR125W	VSB1
YGR141W	VPS62
YGR149W	GPC1
YGR152C	RSR1
YGR157W	CHO2
YGR177C	ATF2
YGR199W	PMT6
YGR212W	SLI1
YGR213C	RTA1
YGR214W	RPS0A
YGR217W	CCH1
YGR227W	DIE2
YGR236C	SPG1
YGR260W	TNA1
YGR263C	SAY1
YGR266W	YGR266W
YGR279C	SCW4
YGR282C	BGL2
YGR284C	ERV29
YHL003C	LAG1
YHL014C	YLF2
YHL016C	DUR3
YHL020C	OPI1
YHL046C	PAU13
YHR001W	OSH7
YHR004C	NEM1
YHR039C	MSC7
YHR045W	DDE1
YHR057C	CPR2
YHR060W	VMA22
YHR063C	PAN5
YHR066W	SSF1
YHR079C	IRE1
YHR080C	LAM4
YHR086W-A	YHR086W-A
YHR098C	SFB3
YHR110W	ERP5
YHR123W	EPT1
YHR132C	ECM14
YHR133C	NSG1
YHR140W	YHR140W
YHR142W	CHS7
YHR149C	SKG6
YHR151C	MTC6
YHR154W	RTT107
YHR155W	LAM1
YHR181W	SVP26
YHR192W	LNP1
YHR195W	NVJ1
YHR204W	MNL1
YIL005W	EPS1
YIL009W	FAA3
YIL014W	MNT3
YIL016W	SNL1
YIL023C	YKE4
YIL027C	EMC5
YIL030C	SSM4
YIL039W	TED1
YIL040W	APQ12
YIL043C	CBR1
YIL049W	DFG10
YIL055C	YIL055C
YIL085C	KTR7
YIL088C	AVT7
YIL090W	ICE2
YIL099W	SGA1
YIL120W	QDR1
YIL123W	SIM1
YIL124W	AYR1
YIL173W	VTH1
YIR004W	DJP1
YIR014W	VLD1
YIR033W	MGA2
YIR038C	GTT1
YIR039C	YPS6
YJL037W	IRC18
YJL057C	IKS1
YJL062W	LAS21
YJL073W	JEM1
YJL078C	PRY3
YJL079C	PRY1
YJL080C	SCP160
YJL094C	KHA1
YJL108C	PRM10
YJL117W	PHO86
YJL132W	YJL132W
YJL134W	LCB3
YJL139C	YUR1
YJL145W	SFH5
YJL158C	CIS3
YJL160C	PIR5
YJL171C	TOH1
YJL183W	MNN11
YJL192C	SOP4
YJL196C	ELO1
YJL198W	PHO90
YJL212C	OPT1
YJR004C	SAG1
YJR010C-A	SPC1
YJR015W	YJR015W
YJR044C	VPS55
YJR051W	OSM1
YJR073C	OPI3
YJR088C	EMC2
YJR103W	URA8
YJR106W	ECM27
YJR112W-A	LLP1
YJR116W	TDA4
YJR117W	STE24
YJR118C	ILM1
YJR126C	VPS70
YJR131W	MNS1
YJR143C	PMT4
YJR153W	PGU1
YKL008C	LAC1
YKL020C	SPT23
YKL034W	TUL1
YKL046C	DCW1
YKL047W	ANR2
YKL065C	YET1
YKL073W	LHS1
YKL077W	PSG1
YKL094W	YJU3
YKL096W	CWP1
YKL096W-A	CWP2
YKL100C	YPF1
YKL105C	SEG2
YKL107W	YKL107W
YKL119C	VPH2
YKL124W	SSH4
YKL129C	MYO3
YKL146W	AVT3
YKL163W	PIR3
YKL164C	PIR1
YKL174C	TPO5
YKL175W	ZRT3
YKL178C	STE3
YKL207W	EMC3
YKL212W	SAC1
YKR003W	OSH6
YKR005C	YKR005C
YKR013W	PRY2
YKR014C	YPT52
YKR016W	MIC60
YKR017C	HEL1
YKR030W	GMH1
YKR039W	GAP1
YKR051W	HFL1
YKR053C	YSR3
YKR055W	RHO4
YKR056W	TRM2
YKR061W	KTR2
YKR067W	GPT2
YKR069W	MET1
YLL006W	MMM1
YLL014W	EMC6
YLL015W	BPT1
YLL023C	POM33
YLL028W	TPO1
YLL048C	YBT1
YLL052C	AQY2
YLL053C	YLL053C
YLL055W	YCT1
YLL056C	YLL056C
YLL061W	MMP1
YLR004C	THI73
YLR018C	POM34
YLR023C	IZH3
YLR034C	SMF3
YLR037C	PAU23
YLR042C	NFG1
YLR047C	FRE8
YLR050C	EMA19
YLR056W	ERG3
YLR057W	MNL2
YLR064W	PER33
YLR065C	SND2
YLR072W	LAM6
YLR074C	BUD20
YLR080W	EMP46
YLR084C	RAX2
YLR104W	LCL2
YLR110C	CCW12
YLR118C	TML25
YLR130C	ZRT2
YLR133W	CKI1
YLR138W	NHA1
YLR152C	YLR152C
YLR194C	NCW2
YLR205C	HMX1
YLR207W	HRD3
YLR214W	FRE1
YLR237W	THI7
YLR238W	FAR10
YLR241W	CSC1
YLR242C	ARV1
YLR246W	ERF2
YLR262C	YPT6
YLR268W	SEC22
YLR292C	SEC72
YLR300W	EXG1
YLR307W	CDA1
YLR312C	ATG39
YLR324W	PEX30
YLR328W	NMA1
YLR350W	ORM2
YLR372W	ELO3
YLR385C	SWC7
YLR390W-A	CCW14
YLR404W	SEI1
YLR406C-A	YLR406C-A
YLR413W	INA1
YLR414C	PUN1
YLR426W	TDA5
YLR450W	HMG2
YLR461W	PAU4
YML008C	ERG6
YML012W	ERV25
YML013W	UBX2
YML019W	OST6
YML027W	YOX1
YML029W	USA1
YML048W	GSF2
YML055W	SPC2
YML059C	NTE1
YML066C	SMA2
YML067C	ERV41
YML075C	HMG1
YML081C-A	ATP18
YML101C	CUE4
YML115C	VAN1
YML123C	PHO84
YML128C	MSC1
YMR006C	PLB2
YMR008C	PLB1
YMR010W	ANY1
YMR015C	ERG5
YMR020W	FMS1
YMR022W	UBC7
YMR029C	FAR8
YMR040W	YET2
YMR052W	FAR3
YMR058W	FET3
YMR065W	KAR5
YMR083W	ADH3
YMR110C	HFD1
YMR121C	RPL15B
YMR123W	PKR1
YMR126C	DLT1
YMR129W	POM152
YMR147W	LDO45
YMR152W	YIM1
YMR161W	HLJ1
YMR162C	DNF3
YMR171C	EAR1
YMR202W	ERG2
YMR209C	YMR209C
YMR214W	SCJ1
YMR215W	GAS3
YMR226C	ORA1
YMR238W	DFG5
YMR244W	YMR244W
YMR247W-A	YMR247W-A
YMR251W-A	HOR7
YMR258C	ROY1
YMR264W	CUE1
YMR266W	RSN1
YMR272C	SCS7
YMR272W-B	YMR272W-B
YMR274C	RCE1
YMR292W	GOT1
YMR297W	PRC1
YMR305C	SCW10
YMR306W	FKS3
YMR307W	GAS1
YMR316C-A	YMR316C-A
YNL012W	SPO1
YNL029C	KTR5
YNL046W	YNL046W
YNL049C	SFB2
YNL058C	YNL058C
YNL066W	SUN4
YNL080C	EOS1
YNL087W	TCB2
YNL095C	YNL095C
YNL107W	YAF9
YNL111C	CYB5
YNL125C	ESBP6
YNL129W	NRK1
YNL130C	CPT1
YNL142W	MEP2
YNL145W	MFA2
YNL146W	YNL146W
YNL156C	NSG2
YNL159C	ASI2
YNL160W	YGP1
YNL176C	TDA7
YNL190W	YNL190W
YNL211C	MRX7
YNL219C	ALG9
YNL231C	PDR16
YNL234W	YNL234W
YNL257C	SIP3
YNL268W	LYP1
YNL270C	ALP1
YNL275W	BOR1
YNL280C	ERG24
YNL291C	MID1
YNL294C	RIM21
YNL300W	TOS6
YNL301C	RPL18B
YNL302C	RPS19B
YNL304W	YPT11
YNL305C	BXI1
YNL320W	YNL320W
YNL322C	KRE1
YNL323W	LEM3
YNR008W	LRO1
YNR013C	PHO91
YNR019W	ARE2
YNR021W	YNR021W
YNR030W	ALG12
YNR039C	ZRG17
YNR048W	YNR048W
YNR050C	LYS9
YNR056C	BIO5
YNR059W	MNT4
YNR060W	FRE4
YNR062C	PUL3
YNR065C	YNR065C
YNR066C	YNR066C
YNR074C	AIF1
YNR075W	COS10
YOL002C	IZH2
YOL003C	PFA4
YOL009C	MDM12
YOL013C	HRD1
YOL020W	TAT2
YOL030W	GAS5
YOL031C	SIL1
YOL044W	PEX15
YOL060C	MAM3
YOL065C	INP54
YOL073C	DSC2
YOL075C	YOL075C
YOL084W	PHM7
YOL088C	MPD2
YOL092W	YPQ1
YOL101C	IZH4
YOL109W	ZEO1
YOL110W	SHR5
YOL132W	GAS4
YOL152W	FRE7
YOL154W	ZPS1
YOL159C	CSS3
YOL162W	YOL162W
YOR002W	ALG6
YOR003W	YSP3
YOR008C	SLG1
YOR008C-A	YOR008C-A
YOR011W	AUS1
YOR016C	ERP4
YOR044W	IRC23
YOR059C	LPL1
YOR067C	ALG8
YOR079C	ATX2
YOR085W	OST3
YOR086C	TCB1
YOR087W	YVC1
YOR092W	ECM3
YOR099W	KTR1
YOR115C	TRS33
YOR137C	SIA1
YOR152C	ATG40
YOR154W	SLP1
YOR165W	SEY1
YOR171C	LCB4
YOR175C	ALE1
YOR192C	THI72
YOR198C	BFR1
YOR214C	SPR2
YOR223W	DSC3
YOR237W	HES1
YOR241W	MET7
YOR245C	DGA1
YOR288C	MPD1
YOR291W	YPK9
YOR307C	SLY41
YOR311C	DGK1
YOR317W	FAA1
YOR321W	PMT3
YOR324C	FRT1
YOR328W	PDR10
YOR348C	PUT4
YOR365C	YOR365C
YOR377W	ATF1
YOR381W	FRE3
YOR382W	FIT2
YPL003W	ULA1
YPL006W	NCR1
YPL050C	MNN9
YPL053C	KTR6
YPL087W	YDC1
YPL092W	SSU1
YPL096C-A	ERI1
YPL130W	SPO19
YPL137C	GIP3
YPL154C	PEP4
YPL170W	DAP1
YPL186C	UIP4
YPL189W	GUP2
YPL191C	MIY2
YPL192C	PRM3
YPL200W	CSM4
YPL206C	PGC1
YPL207W	TYW1
YPL221W	FLC1
YPL227C	ALG5
YPL234C	VMA11
YPL244C	HUT1
YPL274W	SAM3
YPL277C	YPL277C
YPR003C	YPR003C
YPR027C	YPR027C
YPR028W	YOP1
YPR037C	ERV2
YPR063C	YPR063C
YPR071W	YPR071W
YPR075C	OPY2
YPR091C	NVJ2
YPR100W	MRPL51
YPR109W	GLD1
YPR114W	ALE2
YPR121W	THI22
YPR122W	AXL1
YPR138C	MEP3
YPR139C	LOA1
YPR140W	TAZ1
YPR147C	YPR147C
YPR192W	AQY1
YPR198W	SGE1
YPR201W	ARR3

### Sheet: (B) Screen hits
Gene	GPI anchor synthesis	p24 family protein	GET pathway	ribosomal protein	annotation
PER1	1	0	0	0	Protein of the vacuole membrane and endoplasmic reticulum involved in GPI anchor biosynthesis and manganese homeostasis
TED1	1	0	0	0	Endoplasmic reticulum protein involved in ER-to-Golgi vesicle-mediated transport
BST1	1	0	0	0	Phosphatidylinositol deacylase involved in vesicle organization, ER-to-Golgi vesicle-mediated transport, GPI anchor metabolism, protein retention in ER lumen, protein-lipid complex remodeling, and ER-associated ubiquitin-dependent protein catabolism; localizes to endoplasmic reticulum
EMP24	0	1	0	0	Protein involved in ER to Golgi vesicle-mediated transport, protein retention in ER lumen snd vesicle organization; localizes to COPII vesicle and ER
ERV25	0	1	0	0	COPII-coated vesicle protein involved in endoplasmic reticulum to Golgi vesicle-mediated transport
GET2	0	0	1	0	Protein-membrane adaptor involved in mitophagy, integral ER membrane protein localization and cis-Golgi to rough endoplasmic reticulum transport; subunit of the GET complex; localizes to ER
GET3	0	0	1	0	Guanyl-nucleotide exchange factor involved in SRP-independent endoplasmic reticulum protein-membrane targeting and cis-Golgi to rough endoplasmic reticulum transport; subunit of GET comp;ex; localizes to cytosol and ER
GET1	0	0	1	0	Anchoring protein involved in retrograde vesicle-mediated Golgi to endoplasmic reticulum (ER) transport and protein insertion to ER membrane; localizes with Golgi to ER Traffic (GET) complex and putatively integral to membrane
RPP1B	0	0	0	1	Protein kinase activating constituent of the cytosolic large ribosomal subunit; involved in translation
RPS0A	0	0	0	1	Subunit of the cytosolic small ribosomal subunit; involved in rRNA processing and export from the nucleus, assembly of the small ribosomal subunit, and translation
RPS19B	0	0	0	1	Subunit of the cytosolic small ribosomal subunit; involved in nuclear export of rRNA and assembly of the small ribosomal subunit
KTA1	0	0	0	0	K62 aerolysin-like protein; similar to K62, an antifungal killer toxin produced by S. paradoxus that assembles into heat stable, pore-like complexes and shares structural homology with aerolysin family toxins; localizes to the membrane fraction
NPR2	0	0	0	0	Subunit of SEACIT, a subcomplex of the SEA complex that acts as a GTPase-activating protein (GAP) to negatively regulates signaling through the heterodimeric Gtr1p-Gtr2p GTPase; negative regulator of TORC1 signaling in response to amino acid deprivation; positive regulator of autophagy and autophagosome formation; loosely associated with the vacuolar membrane
CEM1	0	0	0	0	Putative 3-ketoacyl-acyl carrier protein synthase involved in fatty acid biosynthesis; localized to mitochondria
NEM1	0	0	0	0	Subunit of the membrane Nem1-Spo7 phosphoprotein phosphatase complex involved in nuclear envelope organization and regulation of phospholipid biosynthesis; positive regulator of phosphatidate phosphatase
MGA2	0	0	0	0	Lipid sensor of the ER membrane involved in transcription activation in response to various stresses, mRNA stabilization, and chromatin silencing at silent mating-type cassette
SAC1	0	0	0	0	Phosphatidylinositol phosphate phosphatase; involved in the hydrolysis of PI3P, PI4P, and PI(3,5)P2; localizes as an integral membrane protein to the endoplasmic reticulum, and Golgi apparatus
DEG1	0	0	0	0	tRNA pseudouridine synthase that converts uridine to pseudouridine at position 38 or 39 in tRNA molecules in both the cytoplasm and mitochondria; localizes to the cytoplasm and nucleus
CAX4	0	0	0	0	Integral dolichyldiphosphatase component of endoplasmic reticulum membrane involved in protein N-linked glycosylation and lipid biosynthesis
SEI1	0	0	0	0	Protein involved in lipid droplet biogenesis at ER subdomains; regulates phosphatidic acid and diacylglycerol homeostasis at the inner nuclear membrane to maintain nuclear envelope integrity
SCJ1	0	0	0	0	Chaperone-binding protein of the endoplasmic reticulum lumen; involved in protein folding and ER-associated ubiquitin-dependent protein catabolism
YAF9	0	0	0	0	Subunit of NuA4 histone acetyltransferase and Swr1 complexes; involved in chromatin remodeling, heterochromatin assembly, and DNA repair; localizes to both nucleus and cytoplasm
YNL320W	0	0	0	0	Protein whose biological role is unknown; localizes to the mitochondrion in a large-scale study
MDM12	0	0	0	0	Protein involved in mitochondrion inheritence, tethering to the endoplasmic reticulum(ER), and assembly of the mitochondrial outer membrane translocase complex; localized to both mitochondrial outer membrane and ERMES complex
SEY1	0	0	0	0	GTPase involved in endoplasmic reticulum organization and ER membrane fusion
