## Supplementary material for "ESCRT proteins organise stress-induced organelle contact between endoplasmic reticulum and Golgi": Table S3

### Sheet: (A) Genes
ORF	Gene
YAL001C	TFC3
YAL002W	VPS8
YAL003W	EFB1
YAL011W	SWC3
YAL013W	DEP1
YAL025C	MAK16
YAL034W-A	MTW1
YAL038W	CDC19
YAL041W	CDC24
YAR007C	RFA1
YAR019C	CDC15
YBL007C	SLA1
YBL023C	MCM2
YBL026W	LSM2
YBL034C	STU1
YBL035C	POL12
YBL040C	ERD2
YBL041W	PRE7
YBL050W	SEC17
YBL074C	AAR2
YBL076C	ILS1
YBL084C	CDC27
YBL093C	ROX3
YBL097W	BRN1
YBL105C	PKC1
YBR004C	GPI18
YBR011C	IPP1
YBR026C	ETR1
YBR029C	CDS1
YBR049C	REB1
YBR055C	PRP6
YBR057C	MUM2
YBR058C-A	TSC3
YBR060C	ORC2
YBR070C	ALG14
YBR079C	RPG1
YBR080C	SEC18
YBR082C	UBC4
YBR087W	RFC5
YBR102C	EXO84
YBR109C	CMD1
YBR110W	ALG1
YBR118W	TEF2
YBR121C	GRS1
YBR123C	TFC1
YBR126C	TPS1
YBR131W	CCZ1
YBR135W	CKS1
YBR142W	MAK5
YBR143C	SUP45
YBR152W	SPP381
YBR153W	RIB7
YBR154C	RPB5
YBR155W	CNS1
YBR156C	SLI15
YBR160W	CDC28
YBR164C	ARL1
YBR167C	POP7
YBR175W	SWD3
YBR193C	MED8
YBR195C	MSI1
YBR196C	PGI1
YBR198C	TAF5
YBR200W	BEM1
YBR202W	CDC47
YBR211C	AME1
YBR221C	PDB1
YBR234C	ARC40
YBR236C	ABD1
YBR237W	PRP5
YBR247C	ENP1
YBR253W	SRB6
YBR254C	TRS20
YBR257W	POP4
YBR265W	TSC10
YCL004W	PGS1
YCL010C	SGF29
YCL016C	DCC1
YCL032W	STE50
YCL052C	PBN1
YCL059C	KRR1
YCL061C	MRC1
YCR002C	CDC10
YCR042C	TAF2
YCR052W	RSC6
YCR077C	PAT1
YCR093W	CDC39
YDL002C	NHP10
YDL003W	MCD1
YDL007W	RPT2
YDL008W	APC11
YDL014W	NOP1
YDL015C	TSC13
YDL017W	CDC7
YDL020C	RPN4
YDL028C	MPS1
YDL029W	ARP2
YDL030W	PRP9
YDL033C	SLM3
YDL043C	PRP11
YDL045C	FAD1
YDL058W	USO1
YDL064W	UBC9
YDL065C	PEX19
YDL077C	VAM6
YDL084W	SUB2
YDL087C	LUC7
YDL090C	RAM1
YDL097C	RPN6
YDL098C	SNU23
YDL102W	CDC2
YDL103C	QRI1
YDL105W	NSE4
YDL108W	KIN28
YDL111C	RRP42
YDL126C	CDC48
YDL132W	CDC53
YDL140C	RPO21
YDL143W	CCT4
YDL145C	COP1
YDL147W	RPN5
YDL148C	NOP14
YDL164C	CDC9
YDL165W	CDC36
YDL190C	UFD2
YDL192W	ARF1
YDL193W	NUS1
YDL195W	SEC31
YDL207W	GLE1
YDL208W	NHP2
YDL209C	CWC2
YDL213C	NOP6
YDL217C	TIM22
YDL220C	CDC13
YDR002W	YRB1
YDR004W	RAD57
YDR013W	PSF1
YDR016C	DAD1
YDR021W	FAL1
YDR044W	HEM13
YDR045C	RPC11
YDR049W	VMS1
YDR050C	TPI1
YDR052C	DBF4
YDR054C	CDC34
YDR060W	MAK21
YDR062W	LCB2
YDR064W	RPS13
YDR081C	PDC2
YDR082W	STN1
YDR083W	RRP8
YDR086C	SSS1
YDR087C	RRP1
YDR088C	SLU7
YDR091C	RLI1
YDR113C	PDS1
YDR118W	APC4
YDR123C	INO2
YDR126W	SWF1
YDR127W	ARO1
YDR141C	DOP1
YDR145W	TAF12
YDR150W	NUM1
YDR156W	RPA14
YDR158W	HOM2
YDR162C	NBP2
YDR164C	SEC1
YDR166C	SEC5
YDR167W	TAF10
YDR168W	CDC37
YDR170C	SEC7
YDR172W	SUP35
YDR180W	SCC2
YDR182W	CDC1
YDR188W	CCT6
YDR189W	SLY1
YDR196C	CAB5
YDR201W	SPC19
YDR208W	MSS4
YDR212W	TCP1
YDR228C	PCF11
YDR235W	PRP42
YDR236C	FMN1
YDR238C	SEC26
YDR240C	SNU56
YDR243C	PRP28
YDR245W	MNN10
YDR246W	TRS23
YDR276C	PMP3
YDR280W	RRP45
YDR288W	NSE3
YDR292C	SRP101
YDR293C	SSD1
YDR299W	BFR2
YDR302W	GPI11
YDR303C	RSC3
YDR310C	SUM1
YDR311W	TFB1
YDR315C	IPK1
YDR325W	YCG1
YDR328C	SKP1
YDR331W	GPI8
YDR334W	SWR1
YDR339C	FCF1
YDR341C	YDR341C
YDR356W	SPC110
YDR361C	BCP1
YDR362C	TFC6
YDR364C	CDC40
YDR373W	FRQ1
YDR378C	LSM6
YDR392W	SPT3
YDR394W	RPT3
YDR398W	UTP5
YDR404C	RPB7
YDR416W	SYF1
YDR434W	GPI17
YDR437W	GPI19
YDR449C	UTP6
YDR454C	GUK1
YDR460W	TFB3
YDR463W	STP1
YDR473C	PRP3
YDR478W	SNM1
YDR489W	SLD5
YDR496C	PUF6
YDR498C	SEC20
YDR510W	SMT3
YDR512C	EMI1
YDR527W	RBA50
YDR531W	CAB1
YEL002C	WBP1
YEL019C	MMS21
YEL026W	SNU13
YEL032W	MCM3
YEL034W	HYP2
YEL055C	POL5
YER003C	PMI40
YER006W	NUG1
YER008C	SEC3
YER009W	NTF2
YER012W	PRE1
YER013W	PRP22
YER018C	SPC25
YER022W	SRB4
YER023W	PRO3
YER038C	KRE29
YER083C	GET2
YER092W	IES5
YER093C	TSC11
YER094C	PUP3
YER116C	SLX8
YER125W	RSP5
YER133W	GLC7
YER136W	GDI1
YER147C	SCC4
YER148W	SPT15
YER155C	BEM2
YER157W	COG3
YER161C	SPT2
YER168C	CCA1
YER171W	RAD3
YFL001W	DEG1
YFL005W	SEC4
YFL008W	SMC1
YFL009W	CDC4
YFL013C	IES1
YFL017C	GNA1
YFL022C	FRS2
YFL029C	CAK1
YFL031W	HAC1
YFL034C-B	MOB2
YFL037W	TUB2
YFL038C	YPT1
YFL039C	ACT1
YFL045C	SEC53
YFR004W	RPN11
YFR005C	SAD1
YFR027W	ECO1
YFR028C	CDC14
YFR031C	SMC2
YFR032C-A	RPL29
YFR036W	CDC26
YFR037C	RSC8
YFR050C	PRE4
YFR051C	RET2
YFR052W	RPN12
YGL001C	ERG26
YGL011C	SCL1
YGL022W	STT3
YGL043W	DST1
YGL044C	RNA15
YGL045W	RIM8
YGL047W	ALG13
YGL048C	RPT6
YGL055W	OLE1
YGL061C	DUO1
YGL065C	ALG2
YGL066W	SGF73
YGL073W	HSF1
YGL075C	MPS2
YGL091C	NBP35
YGL092W	NUP145
YGL093W	SPC105
YGL097W	SRM1
YGL098W	USE1
YGL112C	TAF6
YGL113W	SLD3
YGL115W	SNF4
YGL116W	CDC20
YGL120C	PRP43
YGL130W	CEG1
YGL137W	SEC27
YGL142C	GPI10
YGL145W	TIP20
YGL151W	NUT1
YGL155W	CDC43
YGL163C	RAD54
YGL174W	BUD13
YGL207W	SPT16
YGL213C	SKI8
YGL219C	MDM34
YGL233W	SEC15
YGL245W	GUS1
YGL247W	BRR6
YGL255W	ZRT1
YGR002C	SWC4
YGR005C	TFG2
YGR006W	PRP18
YGR009C	SEC9
YGR013W	SNU71
YGR034W	RPL26B
YGR047C	TFC4
YGR048W	UFD1
YGR074W	SMD1
YGR075C	PRP38
YGR081C	SLX9
YGR091W	PRP31
YGR092W	DBF2
YGR094W	VAS1
YGR098C	ESP1
YGR099W	TEL2
YGR101W	PCP1
YGR103W	NOP7
YGR113W	DAM1
YGR116W	SPT6
YGR119C	NUP57
YGR120C	COG2
YGR122W	YGR122W
YGR125W	YGR125W
YGR135W	PRE9
YGR140W	CBF2
YGR156W	PTI1
YGR158C	MTR3
YGR172C	YIP1
YGR179C	OKP1
YGR185C	TYS1
YGR195W	SKI6
YGR211W	ZPR1
YGR216C	GPI1
YGR218W	CRM1
YGR229C	SMI1
YGR245C	SDA1
YGR246C	BRF1
YGR253C	PUP2
YGR264C	MES1
YGR270W	YTA7
YGR274C	TAF1
YGR277C	CAB4
YGR278W	CWC22
YHR005C	GPA1
YHR007C	ERG11
YHR012W	VPS29
YHR019C	DED81
YHR020W	YHR020W
YHR024C	MAS2
YHR027C	RPN1
YHR030C	SLT2
YHR034C	PIH1
YHR036W	BRL1
YHR040W	BCD1
YHR052W	CIC1
YHR058C	MED6
YHR065C	RRP3
YHR066W	SSF1
YHR067W	HTD2
YHR069C	RRP4
YHR083W	SAM35
YHR085W	IPI1
YHR088W	RPF1
YHR101C	BIG1
YHR107C	CDC12
YHR111W	UBA4
YHR118C	ORC6
YHR122W	YHR122W
YHR129C	ARP1
YHR164C	DNA2
YHR166C	CDC23
YHR170W	NMD3
YHR172W	SPC97
YHR178W	STB5
YHR186C	KOG1
YHR188C	GPI16
YHR189W	PTH1
YHR190W	ERG9
YHR191C	CTF8
YHR196W	UTP9
YHR200W	RPN10
YIL004C	BET1
YIL008W	URM1
YIL021W	RPB3
YIL022W	TIM44
YIL026C	IRR1
YIL040W	APQ12
YIL046W	MET30
YIL048W	NEO1
YIL061C	SNP1
YIL062C	ARC15
YIL068C	SEC6
YIL083C	CAB2
YIL084C	SDS3
YIL104C	SHQ1
YIL106W	MOB1
YIL109C	SEC24
YIL115C	NUP159
YIL118W	RHO3
YIL126W	STH1
YIL143C	SSL2
YIL144W	TID3
YIL147C	SLN1
YIL150C	MCM10
YIR005W	IST3
YIR006C	PAN1
YIR008C	PRI1
YIR010W	DSN1
YIR011C	STS1
YIR012W	SQT1
YIR022W	SEC11
YJL001W	PRE3
YJL002C	OST1
YJL005W	CYR1
YJL011C	RPC17
YJL019W	MPS3
YJL025W	RRN7
YJL034W	KAR2
YJL035C	TAD2
YJL039C	NUP192
YJL046W	AIM22
YJL047C	RTT101
YJL050W	MTR4
YJL072C	PSF2
YJL074C	SMC3
YJL081C	ARP4
YJL085W	EXO70
YJL090C	DPB11
YJL091C	GWT1
YJL097W	PHS1
YJL104W	PAM16
YJL115W	ASF1
YJL125C	GCD14
YJL136C	RPS21B
YJL148W	RPA34
YJL168C	SET2
YJL173C	RFA3
YJL174W	KRE9
YJL194W	CDC6
YJL203W	PRP21
YJR006W	HYS2
YJR007W	SUI2
YJR017C	ESS1
YJR042W	NUP85
YJR043C	POL32
YJR045C	SSC1
YJR046W	TAH11
YJR054W	YJR054W
YJR057W	CDC8
YJR064W	CCT5
YJR065C	ARP3
YJR068W	RFC2
YJR072C	NPA3
YJR073C	OPI3
YJR074W	MOG1
YJR076C	CDC11
YJR093C	FIP1
YJR112W	NNF1
YJR139C	HOM6
YJR141W	YJR141W
YKL004W	AUR1
YKL006C-A	SFT1
YKL013C	ARC19
YKL018W	SWD2
YKL019W	RAM2
YKL021C	MAK11
YKL022C	CDC16
YKL024C	URA6
YKL028W	TFA1
YKL032C	IXR1
YKL035W	UGP1
YKL042W	SPC42
YKL045W	PRI2
YKL048C	ELM1
YKL049C	CSE4
YKL052C	ASK1
YKL060C	FBA1
YKL069W	YKL069W
YKL074C	MUD2
YKL078W	DHR2
YKL088W	CAB3
YKL089W	MIF2
YKL095W	YJU2
YKL104C	GFA1
YKL112W	ABF1
YKL113C	RAD27
YKL125W	RRN3
YKL144C	RPC25
YKL145W	RPT1
YKL154W	SRP102
YKL165C	MCD4
YKL172W	EBP2
YKL173W	SNU114
YKL176C	LST4
YKL189W	HYM1
YKL193C	SDS22
YKL196C	YKT6
YKL197C	PEX1
YKL203C	TOR2
YKL208W	CBT1
YKL210W	UBA1
YKL213C	DOA1
YKR002W	PAP1
YKR008W	RSC4
YKR020W	VPS51
YKR022C	NTR2
YKR037C	SPC34
YKR062W	TFA2
YKR068C	BET3
YKR081C	RPF2
YKR082W	NUP133
YKR083C	DAD2
YKR084C	HBS1
YKR086W	PRP16
YKR092C	SRP40
YKR099W	BAS1
YLL002W	RTT109
YLL003W	SFI1
YLL004W	ORC3
YLL011W	SOF1
YLL031C	GPI13
YLL035W	GRC3
YLL036C	PRP19
YLL038C	ENT4
YLL050C	COF1
YLR002C	NOC3
YLR005W	SSL1
YLR007W	NSE1
YLR008C	PAM18
YLR022C	SDO1
YLR026C	SED5
YLR029C	RPL15A
YLR032W	RAD5
YLR033W	RSC58
YLR045C	STU2
YLR056W	ERG3
YLR060W	FRS1
YLR066W	SPC3
YLR071C	RGR1
YLR078C	BOS1
YLR086W	SMC4
YLR087C	CSF1
YLR088W	GAA1
YLR089C	ALT1
YLR100W	ERG27
YLR103C	CDC45
YLR105C	SEN2
YLR110C	CCW12
YLR115W	CFT2
YLR116W	MSL5
YLR117C	CLF1
YLR119W	SRN2
YLR127C	APC2
YLR145W	RMP1
YLR163C	MAS1
YLR166C	SEC10
YLR186W	EMG1
YLR191W	PEX13
YLR193C	UPS1
YLR195C	NMT1
YLR196W	PWP1
YLR197W	SIK1
YLR200W	YKE2
YLR208W	SEC13
YLR212C	TUB4
YLR215C	CDC123
YLR218C	COA4
YLR222C	UTP13
YLR229C	CDC42
YLR249W	YEF3
YLR268W	SEC22
YLR272C	YCS4
YLR274W	CDC46
YLR276C	DBP9
YLR291C	GCD7
YLR293C	GSP1
YLR298C	YHC1
YLR305C	STT4
YLR310C	CDC25
YLR314C	CDC3
YLR316C	TAD3
YLR317W	YLR317W
YLR319C	BUD6
YLR321C	SFH1
YLR340W	RPP0
YLR342W	FKS1
YLR347C	KAP95
YLR367W	RPS22B
YLR378C	SEC61
YLR383W	SMC6
YLR384C	IKI3
YLR393W	ATP10
YLR397C	AFG2
YLR410W	VIP1
YLR418C	CDC73
YLR430W	SEN1
YLR436C	ECM30
YLR440C	SEC39
YLR452C	SST2
YLR457C	NBP1
YLR459W	GAB1
YML001W	YPT7
YML010W	SPT5
YML015C	TAF11
YML023C	NSE5
YML028W	TSA1
YML031W	NDC1
YML032C	RAD52
YML041C	VPS71
YML046W	PRP39
YML049C	RSE1
YML064C	TEM1
YML065W	ORC1
YML069W	POB3
YML077W	BET5
YML081C-A	ATP18
YML098W	TAF13
YML102W	CAC2
YML103C	NUP188
YML105C	SEC65
YML114C	TAF8
YML121W	GTR1
YML125C	PGA3
YML126C	ERG13
YML127W	RSC9
YML128C	MSC1
YML130C	ERO1
YMR001C	CDC5
YMR005W	TAF4
YMR013C	SEC59
YMR028W	TAP42
YMR033W	ARP9
YMR043W	MCM1
YMR049C	ERB1
YMR061W	RNA14
YMR075W	RCO1
YMR076C	PDS5
YMR078C	CTF18
YMR079W	SEC14
YMR093W	UTP15
YMR094W	CTF13
YMR100W	MUB1
YMR112C	MED11
YMR117C	SPC24
YMR123W	PKR1
YMR134W	YMR134W
YMR154C	RIM13
YMR168C	CEP3
YMR190C	SGS1
YMR197C	VTI1
YMR198W	CIK1
YMR200W	ROT1
YMR205C	PFK2
YMR213W	CEF1
YMR220W	ERG8
YMR224C	MRE11
YMR227C	TAF7
YMR229C	RRP5
YMR235C	RNA1
YMR236W	TAF9
YMR239C	RNT1
YMR240C	CUS1
YMR263W	SAP30
YMR268C	PRP24
YMR271C	URA10
YMR272C	SCS7
YMR277W	FCP1
YMR281W	GPI12
YMR290C	HAS1
YMR296C	LCB1
YMR298W	LIP1
YMR304W	UBP15
YMR307W	GAS1
YMR308C	PSE1
YNL001W	DOM34
YNL002C	RLP7
YNL006W	LST8
YNL021W	HDA1
YNL038W	GPI15
YNL041C	COG6
YNL061W	NOP2
YNL062C	GCD10
YNL064C	YDJ1
YNL067W	RPL9B
YNL071W	LAT1
YNL075W	IMP4
YNL079C	TPM1
YNL091W	NST1
YNL102W	POL1
YNL118C	DCP2
YNL126W	SPC98
YNL132W	KRE33
YNL136W	EAF7
YNL138W	SRV2
YNL147W	LSM7
YNL153C	GIM3
YNL158W	PGA1
YNL163C	RIA1
YNL181W	YNL181W
YNL182C	IPI3
YNL189W	SRP1
YNL207W	RIO2
YNL216W	RAP1
YNL222W	SSU72
YNL232W	CSL4
YNL247W	YNL247W
YNL258C	DSL1
YNL261W	ORC5
YNL262W	POL2
YNL263C	YIF1
YNL267W	PIK1
YNL272C	SEC2
YNL282W	POP3
YNL287W	SEC21
YNL312W	RFA2
YNR003C	RPC34
YNR010W	CSE2
YNR011C	PRP2
YNR017W	MAS6
YNR026C	SEC12
YNR035C	ARC35
YNR038W	DBP6
YNR043W	MVD1
YNR051C	BRE5
YNR053C	NOG2
YOL001W	PHO80
YOL018C	TLG2
YOL021C	DIS3
YOL034W	SMC5
YOL038W	PRE6
YOL066C	RIB2
YOL069W	NUF2
YOL077C	BRX1
YOL081W	IRA2
YOL094C	RFC4
YOL102C	TPT1
YOL123W	HRP1
YOL130W	ALR1
YOL135C	MED7
YOL139C	CDC33
YOL144W	NOP8
YOR004W	UTP23
YOR014W	RTS1
YOR020C	HSP10
YOR030W	DFG16
YOR035C	SHE4
YOR046C	DBP5
YOR048C	RAT1
YOR057W	SGT1
YOR070C	GYP1
YOR074C	CDC21
YOR075W	UFE1
YOR085W	OST3
YOR089C	VPS21
YOR103C	OST2
YOR116C	RPO31
YOR122C	PFY1
YOR123C	LEO1
YOR143C	THI80
YOR149C	SMP3
YOR151C	RPB2
YOR157C	PUP1
YOR168W	GLN4
YOR174W	MED4
YOR181W	LAS17
YOR184W	SER1
YOR194C	TOA1
YOR196C	LIP5
YOR204W	DED1
YOR224C	RPB8
YOR232W	MGE1
YOR236W	DFR1
YOR244W	ESA1
YOR249C	APC5
YOR250C	CLP1
YOR254C	SEC63
YOR257W	CDC31
YOR259C	RPT4
YOR260W	GCD1
YOR262W	YOR262W
YOR272W	YTM1
YOR275C	RIM20
YOR294W	RRS1
YOR322C	LDB19
YOR326W	MYO2
YOR329C	SCD5
YOR335C	ALA1
YOR336W	KRE5
YOR341W	RPA190
YOR361C	PRT1
YOR362C	PRE10
YOR370C	MRS6
YPL007C	TFC8
YPL010W	RET3
YPL020C	ULP1
YPL028W	ERG10
YPL043W	NOP4
YPL047W	SGF11
YPL055C	LGE1
YPL057C	SUR1
YPL063W	TIM50
YPL076W	GPI2
YPL082C	MOT1
YPL085W	SEC16
YPL093W	NOG1
YPL094C	SEC62
YPL101W	ELP4
YPL120W	VPS30
YPL124W	SPC29
YPL128C	TBF1
YPL160W	CDC60
YPL169C	MEX67
YPL174C	NIP100
YPL175W	SPT14
YPL190C	NAB3
YPL204W	HRR25
YPL209C	IPL1
YPL211W	NIP7
YPL217C	BMS1
YPL228W	CET1
YPL233W	NSL1
YPL235W	RVB2
YPL252C	YAH1
YPL255W	BBP1
YPL266W	DIM1
YPR016C	TIF6
YPR018W	RLF2
YPR019W	CDC54
YPR023C	EAF3
YPR025C	CCL1
YPR033C	HTS1
YPR034W	ARP7
YPR055W	SEC8
YPR060C	ARO7
YPR070W	MED1
YPR082C	DIB1
YPR085C	ASA1
YPR086W	SUA7
YPR088C	SRP54
YPR094W	RDS3
YPR103W	PRE2
YPR108W	RPN7
YPR110C	RPC40
YPR133C	SPN1
YPR135W	CTF4
YPR161C	SGV1
YPR162C	ORC4
YPR165W	RHO1
YPR168W	NUT2
YPR175W	DPB2
YPR176C	BET2
YPR178W	PRP4
YPR179C	HDA3
YPR181C	SEC23
YPR183W	DPM1
YPR190C	RPC82
YPR191W	QCR2

### Sheet: (B) Screen hits
Gene	GPI anchor synthesis	sphingolipid synthesis	COPI component	COPII component	Dsl1 complex subunit	chromatin remodelling	DNA replication	chromosome segregation	transcription	translation	annotation
CDC1	1	0	0	0	0	0	0	0	0	0	putative mannose-ethanolamine phosphate phosphodiesterase, involved in GPI-anchor remodeling, mutants display elevated Ca2+-dependent signaling resulting in secondary actin polarization
MCD4	1	0	0	0	0	0	0	0	0	0	Protein involved in GPI anchor synthesis, multimembrane-spanning protein that localizes to the ER
GPI19	1	0	0	0	0	0	0	0	0	0	subunit of GPI-GlcNAc transferase involved in synthesis of GlcNAc-PI
GPI2	1	0	0	0	0	0	0	0	0	0	protein involved in the synthesis of GlcNAc-PI
SPT14	1	0	0	0	0	0	0	0	0	0	UDP-glycosyltransferase subunit of the GPI-GnT complex
LCB1	0	1	0	0	0	0	0	0	0	0	component of serine palmitoyltransferase, responsible along with Lcb2 for the first committed step in sphingolipid synthesis
LCB2	0	1	0	0	0	0	0	0	0	0	component of serine palmitoyltransferase, responsible along with Lcb1 for the first committed step in sphingolipid synthesis
TSC3	0	1	0	0	0	0	0	0	0	0	protein that stimulates the activity of serine palmitoyltransferase
COP1	0	0	1	0	0	0	0	0	0	0	alpha subunit of COPI vesicle coatomer complex
SEC12	0	0	0	1	0	0	0	0	0	0	GEF, activates Sar1, required for the initiation of COPII vesicle fromation in ER to Golgi transport
SEC13	0	0	0	1	0	0	0	0	0	0	subunit of the COPII vesicel coat required for ER-to-Golgi transport
SEC16	0	0	0	1	0	0	0	0	0	0	COPII vesicle coat protein required for ER transport vesicle budding, essential factor in ERES formation
SEC23	0	0	0	1	0	0	0	0	0	0	GTPase-activating protein, stimulates the GTPase activity of Sar1, component of the Sec23-Sec24 heterodimer of the COPII vesicle coat, involved in ER-to-Golgie transport
SEC31	0	0	0	1	0	0	0	0	0	0	subunit of the COPII vesicel coat required for ER-to-Golgi transport
YIP1	0	0	0	1	0	0	0	0	0	0	integral membrane protein, required for biogenesis of ER-derived COPII vesicles; localizes to ER, Golgi and COPII vesicles
SEC39	0	0	0	0	1	0	0	0	0	0	component of Dsl1 tethering complex, localizes to the ER and nuclear envelope, mediates Sey1-independent homotypic ER fusion
TIP20	0	0	0	0	1	0	0	0	0	0	required for COPI vesicle fusion to the ER, forms a tethering complex with Sec39 and Dsl1
SEC18	0	0	0	0	0	0	0	0	0	0	AAA ATPase SNARE disassembly chaperone, required for vesicular transport between ER and Golgi
SEC22	0	0	0	0	0	0	0	0	0	0	R-SNARE protein, cycles between the ER and Golgi complex
SLY1	0	0	0	0	0	0	0	0	0	0	SM family protein involved in ER/Golgi vesicle trafficking
USO1	0	0	0	0	0	0	0	0	0	0	essential protein involved in vesicle-mediated ER to Golgi transport
CDS1	0	0	0	0	0	0	0	0	0	0	phosphatidate cytiddylyltransferase
ERG3	0	0	0	0	0	0	0	0	0	0	C5 sterol desaturase
YGR122W	0	0	0	0	0	0	0	0	0	0	protein that may be involved in pH regulation, probable ortholog of A.nidulans PalC, which is involved in pH regulation and binds to the ESCRT-III complex
CDC24	0	0	0	0	0	0	0	0	0	0	GEF for Cdc42
GPA1	0	0	0	0	0	0	0	0	0	0	subunit of heterotrimeric G protein complex involved in pheromone response, activates Vps34 at endosomes
SEC10	0	0	0	0	0	0	0	0	0	0	essential subunit of the exocyst complex
BRL1	0	0	0	0	0	0	0	0	0	0	essential nuclear envelope/ER integral membrane protein; interacts and functions with Apq12 and Brr6 in lipid homeostasis
ABD1	0	0	0	0	0	0	0	0	0	0	nuclear methyltransferase
ACT1	0	0	0	0	0	0	0	0	0	0	Actin
APC11	0	0	0	0	0	0	0	0	0	0	catalytic core subunit of anaphase-promoting complex
ARC35	0	0	0	0	0	0	0	0	0	0	subunit of the ARP2/3 complex, required for the cortical localization of calmodulin
CDC5	0	0	0	0	0	0	0	0	0	0	polo-like kinase essential for mitotic cell cycle
MAS6	0	0	0	0	0	0	0	0	0	0	essential component of TIM23 complex
MEX67	0	0	0	0	0	0	0	0	0	0	Poly A RNA binding protein at nuclear pore, mRNA export
OST2	0	0	0	0	0	0	0	0	0	0	epsilon subunit of the oligosaccharyltransferase complex, located in the ER lumen
PAM16	0	0	0	0	0	0	0	0	0	0	subunit of the import motor (PAM complex), PAM complex is a component of the translocase of the inner mitochondrial membrane
PAN1	0	0	0	0	0	0	0	0	0	0	part of actin cytoskeleton-regulatory complex Pan1-Sla1-End3
PHO80	0	0	0	0	0	0	0	0	0	0	interacts with cyclin-dependent kinase Pho85, regulates the response to nutirent levels and environmental conditions, including stress-dependent calcium signaling
SHE4	0	0	0	0	0	0	0	0	0	0	binds to myosin motor domains to regulate myosin function
TPI1	0	0	0	0	0	0	0	0	0	0	Triose phosphate isomerase, abundant glycolytic enzyme
ALG13	0	0	0	0	0	0	0	0	0	0	catalytic component of GlcNAc transferase
CDC21	0	0	0	0	0	0	0	0	0	0	thymidylate synthase, de novo biosynthesis of pyrimidines
CDC4	0	0	0	0	0	0	0	0	0	0	F-box protein require for both the G1/S and G2/M phase transitions
SPC29	0	0	0	0	0	0	0	0	0	0	inner plaque spindle pole body component
SRP101	0	0	0	0	0	0	0	0	0	0	Signal recognition particle (SRP) receptor alpha subunit
TPS1	0	0	0	0	0	0	0	0	0	0	synthase subunit of trehalose-6-P synthase/phosphatase complex
CAB3	0	0	0	0	0	0	0	0	0	0	subunit PPCDC and CoA-SPC complexes involved in CoA biosynthesis
CMD1	0	0	0	0	0	0	0	0	0	0	calmodulin, Ca2+ binding protein that regulates Ca2+ independent processes and Ca2+ dependent processes (stress-activated pathways)
GFA1	0	0	0	0	0	0	0	0	0	0	glutamine-fructose-6-phosphate amidotransferase
HTD2	0	0	0	0	0	0	0	0	0	0	mitochondrial 3-hydroxyacyl-thioester dehydratase
MOB1	0	0	0	0	0	0	0	0	0	0	component of the mitotic exit network
NMT1	0	0	0	0	0	0	0	0	0	0	N-myristoyl transferase
SLT2	0	0	0	0	0	0	0	0	0	0	serine/threonine MAP kinase, required for mitophagy and pexophagy
GUK1	0	0	0	0	0	0	0	0	0	0	guanylate kinase
PEX19	0	0	0	0	0	0	0	0	0	0	chaperone and import receptor for newly-synthesized class I PMPs
SRV2	0	0	0	0	0	0	0	0	0	0	cyclase-associated protein
GIM3	0	0	0	0	0	0	0	0	0	0	subunit of the cochaperone prefoldin complex, also localizes to chromatin
PSE1	0	0	0	0	0	0	0	0	0	0	karyopherin/importin that interacts with the nuclear pore complex
AIM22	0	0	0	0	0	0	0	0	0	0	Putative lipoate-protein ligase, localizes to mitochondria
CDC19	0	0	0	0	0	0	0	0	0	0	pyruvate kinase
UBA1	0	0	0	0	0	0	0	0	0	0	ubiquitin activating enzyme (E1)
PRE2	0	0	0	0	0	0	0	0	0	0	Beta 5 subunit of the 20S proteasome
PUP1	0	0	0	0	0	0	0	0	0	0	beta 2 subunit of the 20S proteasome
RPT2	0	0	0	0	0	0	0	0	0	0	ATPase of the 19S regulatory particle of the 26S proteasome
SCL1	0	0	0	0	0	0	0	0	0	0	Alpha 1 subunit of the 20S proteasome
CIC1	0	0	0	0	0	0	0	0	0	0	essential protein that interacts with proteasome components
CDC48	0	0	0	0	0	0	0	0	0	0	AAA-ATPase with protein-unfoldase activtiy involved in ERAD
ELP4	0	0	0	0	0	0	0	0	0	1	subunit of hexameric RecA-like ATPase Elp456 elongator subcomplex
DBP5	0	0	0	0	0	0	0	0	0	1	cytoplasmic ATP-dependent RNA helicase of the DEAD-box family
FCF1	0	0	0	0	0	0	0	0	0	1	PINc domain endonuclease required for early cleavage of 35S pre-rRNA and maturation of 18S rRNA
HAS1	0	0	0	0	0	0	0	0	0	1	ATP-dependent RNA helicase
SNM1	0	0	0	0	0	0	0	0	0	1	ribonuclease MRP complex subunit
PTH1	0	0	0	0	0	0	0	0	0	1	one of two mitochondrially-localized peptidyl-tRNA hydrolases
UTP5	0	0	0	0	0	0	0	0	0	1	subunit of U3-containing Small Subunit processome complex
UTP6	0	0	0	0	0	0	0	0	0	1	nuclear protein, component of the small subunit processome
NOG1	0	0	0	0	0	0	0	0	0	1	putative GTPase, associated with free 60S ribosomal subunits in the nucleolus
DBP9	0	0	0	0	0	0	0	0	0	1	DEAD-box protein required for 27S rRNA processing
DED81	0	0	0	0	0	0	0	0	0	1	cytosolic asparaginyl-tRNA synthetase
DHR2	0	0	0	0	0	0	0	0	0	1	predominantly nucleolar DEAH-box ATP-dependent RNA helicase
GCD1	0	0	0	0	0	0	0	0	0	1	gamma subunit of the translation initiation factor eIF2B
DED1	0	0	0	0	0	0	0	0	0	1	RNA helicase, translation preinitiation complex assembly
EMG1	0	0	0	0	0	0	0	0	0	1	methyltransferase for rRNA
GUS1	0	0	0	0	0	0	0	0	0	1	glutamyl-tRNA synthetase
KRE33	0	0	0	0	0	0	0	0	0	1	acetyltransferase required for biogenesis of small ribosomal subunit
MAK11	0	0	0	0	0	0	0	0	0	1	protein involved in an early step of 60S ribosomal subunit biogenesis
POL5	0	0	0	0	0	0	0	0	0	1	protein involved in 60S assembly and pre-40S AFs recycling
PRT1	0	0	0	0	0	0	0	0	0	1	eIF3b subunit of eukaryotic translation initiation factor 3
SUP35	0	0	0	0	0	0	0	0	0	1	translation termination factor eRF3
BFR2	0	0	0	0	0	0	0	0	0	1	component of the SSU and 90S preribosomes
MES1	0	0	0	0	0	0	0	0	0	1	methionyl-tRNA-synthetase
RPG1	0	0	0	0	0	0	0	0	0	1	eIF3a subunit of the eukaryotic translation initiation factor 3
SKI6	0	0	0	0	0	0	0	0	0	1	exosome non-catalytic core component
SKI8	0	0	0	0	0	0	0	0	0	1	ski complex component and WD-repeat protein, mediates 3'-5' RNA degradation by the cytoplasmic exosome
SSF1	0	0	0	0	0	0	0	0	0	1	constituent of the 66S pre-ribosomal particles
SUP45	0	0	0	0	0	0	0	0	0	1	polypeptide release factor in translation termination
TAD2	0	0	0	0	0	0	0	0	0	1	subunit of tRNA-specific adenosine-34 deaminase
TIF6	0	0	0	0	0	0	0	0	0	1	constituent of 66S pre-ribosomal particles
YDR341C	0	0	0	0	0	0	0	0	0	1	arginyl-tRNA synthetase, localizes to mitochondria
YHR020W	0	0	0	0	0	0	0	0	0	1	prolyl-tRNA synthetase
RPS13	0	0	0	0	0	0	0	0	0	1	protein component of the small (40S) ribosomal subunit
RPS21B	0	0	0	0	0	0	0	0	0	1	protein component of the small (40S) ribosomal subunit
RRP3	0	0	0	0	0	0	0	0	0	1	protein involved in rRNA processing
ABF1	0	0	0	0	0	0	0	0	1	0	DNA-binding protein with possible chromatin-reorganizing activity
CAC2	0	0	0	0	0	0	0	0	1	0	Subunit of chromatin assembly factor I
CEG1	0	0	0	0	0	0	0	0	1	0	guanylyltransferase involved in mRNA 5' capping
NAB3	0	0	0	0	0	0	0	0	1	0	RNA-binding protein, subunit of Nrd1 complex
NTR2	0	0	0	0	0	0	0	0	1	0	involved in spliceosome disassembly
PRP16	0	0	0	0	0	0	0	0	1	0	DEAH-box RNA helicase
PTI1	0	0	0	0	0	0	0	0	1	0	essential component of the cleavage and polyadenylation factor
RCO1	0	0	0	0	0	0	0	0	1	0	essential component of the Rpd3S histone deacetylase complex
SPT16	0	0	0	0	0	0	0	0	1	0	subunit of the FACT complex, reorganizes nucleosomes
FIP1	0	0	0	0	0	0	0	0	1	0	subunit of cleavage polyadenylation factor
FCP1	0	0	0	0	0	0	0	0	1	0	carboxy-terminal domain phosphatase required for the dephosphorylation of the RNA polymerase II large subunit
HRP1	0	0	0	0	0	0	0	0	1	0	subunit of the cleavage factor I, a five-subunit complex required for the cleavage and polyadenylation of pre-mRNA 3' ends
DST1	0	0	0	0	0	0	0	0	1	0	general transcription elongation factor TFIIS
PRP42	0	0	0	0	0	0	0	0	1	0	U1 snRNP involved in splicing
PRP9	0	0	0	0	0	0	0	0	1	0	subunit of the SF3a splicing factor complex
YJU2	0	0	0	0	0	0	0	0	1	0	essential protein required for pre-mRNA splicing
RRN3	0	0	0	0	0	0	0	0	1	0	protein required for transcription of rDNA by RNA polymerase I
MED6	0	0	0	0	0	0	0	0	1	0	subunit of RNA polymerase II mediator complex
NUT2	0	0	0	0	0	0	0	0	1	0	subunit of the RNA polymerase II mediator complex
PRP18	0	0	0	0	0	0	0	0	1	0	splicing factor and component of snRNP U5
PRP31	0	0	0	0	0	0	0	0	1	0	splicing factor
RPC17	0	0	0	0	0	0	0	0	1	0	RNA polymerase III subunit C17
RPC25	0	0	0	0	0	0	0	0	1	0	RNA polymerase III subunit 25
RSC8	0	0	0	0	0	0	0	0	1	0	component of the RSC chromatin remodeling complex
RSC9	0	0	0	0	0	0	0	0	1	0	component of the RSC chromatin remodeling complex
SPT15	0	0	0	0	0	0	0	0	1	0	TATA-binding protein
TAF11	0	0	0	0	0	0	0	0	1	0	TFIID subunit
TAF12	0	0	0	0	0	0	0	0	1	0	subunit of TFIID and SAGA complexes, involved in RNA polymerase II transcription initiation
TAF13	0	0	0	0	0	0	0	0	1	0	TFIID subunit
TAF5	0	0	0	0	0	0	0	0	1	0	subunit (90 kDa) of TFIID and SAGA complexes
TAF9	0	0	0	0	0	0	0	0	1	0	subunit of TFIID and SAGA complexes
TFA1	0	0	0	0	0	0	0	0	1	0	TFIIE large subunit
TFA2	0	0	0	0	0	0	0	0	1	0	TFIIE small subunit involved in RNA polymerase II transcription initiation
TFB3	0	0	0	0	0	0	0	0	1	0	subunit of THIIH and nucleotide excision repair factor 3 complexes
TFG2	0	0	0	0	0	0	0	0	1	0	transcription factor II middle subunit
CTF13	0	0	0	0	0	0	0	1	0	0	subunit of the CBF3 complex, binds to the CDE III element of centromeres
DAD1	0	0	0	0	0	0	0	1	0	0	essential subunit of the Dam1 complex, aiding in chromosome segregation
DSN1	0	0	0	0	0	0	0	1	0	0	essential component of the outer kinetochore MIND complex
MIF2	0	0	0	0	0	0	0	1	0	0	centromeric CDEIII region binding protein
DBF4	0	0	0	0	0	0	1	0	0	0	regulatory subunit of Cdc7-Dbf4 kinase complex
SLD5	0	0	0	0	0	0	1	0	0	0	subunit of the GINS complex, implicated in assembly of the DNA replication machinery
HYS2	0	0	0	0	0	0	1	0	0	0	subunit of DNA polymerase delta
ORC6	0	0	0	0	0	0	1	0	0	0	subunit of the origin recognition complex
CDC46	0	0	0	0	0	0	1	0	0	0	component of the Mcm2-7 hexameric helicase complex
DNA2	0	0	0	0	0	0	1	0	0	0	tripartite DNA replication factor
RFA1	0	0	0	0	0	0	1	0	0	0	subunit of heterotrimeric replication protein A
RFA3	0	0	0	0	0	0	1	0	0	0	subunit of heterotrimeric replication protein A
SEN1	0	0	0	0	0	0	1	0	0	0	ATP-dependent 5' to 3' RNA/DNA and DNA helicase
ARP4	0	0	0	0	0	1	0	0	0	0	nuclear actin-related protein involved in chromatin remodeling
ASA1	0	0	0	0	0	1	0	0	0	0	subunit of the ASTRA complex, involved in chromatin remodeling
SWR1	0	0	0	0	0	1	0	0	0	0	Swi2/Snf2-related ATPase, structural component of the SWR1 complex
NSE4	0	0	0	0	0	1	0	0	0	0	part of the SMC5-SMC6 complex, removal of X-shaped DNA structures
NSE5	0	0	0	0	0	1	0	0	0	0	part of the SMC5-SMC6 complex, removal of X-shaped DNA structures
